# Definition and discovery of tandem SH3-binding motifs interacting with members of the p47^phox^-related protein family

**DOI:** 10.1101/2025.09.15.676255

**Authors:** Zsofia Etelka Kalman, Tamas Lazar, Laszlo Dobson, Rita Pancsa

## Abstract

SH3 domains are widespread protein modules that mostly bind to proline-rich short linear motifs (SLiMs). Most known SH3 domain-motif interactions and canonical or non-canonical recognition specificities are described for individual SH3 domains. Although cooperation and coordinated motif binding between tandem SH3 domains has already been described for members of the p47^phox^-related protein family, individual cases have never been collected and analyzed collectively, which precluded the definition of the binding preferences and targeted discovery of further instances. Here, we apply an integrative approach that includes data collection, curation, bioinformatics analyses and state-of-the-art structure prediction methods to fill these gaps. We define the optimal binding preference of tandemly arranged SH3 domains as [PAVIL]PPR[PR][^DE][^DE], and propose potential new instances of this SLiM among the family members and their binding partners. Structure predictions suggest the possibility of a novel, reverse binding mode for certain motif instances. A search of the human proteome with the sequence signatures of SH3 tandemization and follow-up structure analyses suggest that SH3 tandemization could be specific for this family. In all, our comprehensive analysis of this unique SH3 binding mode enabled description of the binding preference and identification of novel interesting cases proposed for experimental validation.
