## Supplementary material for "Definition and discovery of tandem SH3-binding motifs interacting with members of the p47^phox^-related protein family": Table S1

### Sheet: Munka1
Table S1: List of strong tandem SH3-binding motif instances in the human proteome. Protein disorder, conservation, localization, occurrence of motifs by chance in the protein sequence and NCF1 family member interactions are also listed.
gene	AC	regex	start	end	disordered	conservation	random(100)	localization	partner
SYNJ2	O15056	[PAVIL]PPR[PR][^DE][^DE]	1332	1338	0.98	0.802469	2	Inside
SYNJ1	O43426	[PAVIL]PPR[PR][^DE][^DE]	1109	1115	1	0.855422	2	Inside
CYBA	P13498	[PAVIL]PPR[PR][^DE][^DE]	155	161	0.99	0.921569	0	Inside	NCF1_Biogrid;NCF1_Intact;NOXO1_Intact
DNMBP	Q6XZF7	[PAVIL]PPR[PR][^DE][^DE]	611	617	0.95	0.98	1	Inside
GAB2	Q9UQC2	[PAVIL]PPR[PR][^DE][^DE]	351	357	0.98	0.976471	0	Inside	TKS5_Biogrid;TKS5_Intact
NCF1	P14598	[PAVIL]PPR[PR][^DE][^DE]	298	304	0.83	0.882353	0	Inside	NCF1_Biogrid;NCF1_Intact
NCF1	P14598	[PAVIL]PPR[PR][^DE][^DE]	365	371	0.97	0.8	0	Inside	NCF1_Biogrid;NCF1_Intact
NCF1C	A8MVU1	[PAVIL]PPR[PR][^DE][^DE]	274	280	0.83	0.880952	0	Inside	NCF1_Intact
NCF1C	A8MVU1	[PAVIL]PPR[PR][^DE][^DE]	341	347	0.97	0.797619	1	Inside	NCF1_Intact
SH3PXD2B	A1X283	[PAVIL]PPR[PR][^DE][^DE]	728	734	0.99	0.923077	3	Inside	TKS4_SI;TKS4_Biogrid;TKS4_Intact
SH3PXD2B	A1X283	[PAVIL]PPR[PR][^DE][^DE]	757	763	0.99	0.923077	4	Inside	TKS4_SI;TKS4_Biogrid;TKS4_Intact
SRSF2	Q01130	[PAVIL]PPR[PR][^DE][^DE]	105	111	0.99	-	1	Inside	NCF1_Biogrid
NCF2	P19878	[PAVIL]PPR[PR][^DE][^DE]	227	233	0.58	0.871795	0	Inside	NCF1_Biogrid;NCF1_Intact
PLEKHA7	Q6IQ23	[PAVIL]PPR[PR][^DE][^DE]	919	925	0.99	0.858974	5	Inside	TKS5_Biogrid;TKS5_Intact
ADAM19	Q9H013	[PAVIL]PPR[PR][^DE][^DE]	789	795	0.99	0.360465	2	Inside	NCF1_Intact;TKS5_Biogrid;TKS5_Intact
RIN3	Q8TB24	[PAVIL]PPR[PR][^DE][^DE]	385	391	0.99	1	6	Inside	TKS5_Biogrid;TKS5_Intact
THEMIS2	Q5TEJ8	[PAVIL]PPR[PR][^DE][^DE]	550	556	0.88	0.976471	0	Inside	-
DOCK4	Q8N1I0	[PAVIL]PPR[PR][^DE][^DE]	1790	1796	0.99	0.776471	1	Inside	-
FCHO1	O14526	[PAVIL]PPR[PR][^DE][^DE]	559	565	0.97	0.741935	3	Inside	-
RIN2	Q8WYP3	[PAVIL]PPR[PR][^DE][^DE]	307	313	0.99	1	1	Inside	-
PDZD8	Q8NEN9	[PAVIL]PPR[PR][^DE][^DE]	591	597	0.99	0.975309	1	Inside	-
PPFIBP1	Q86W92	[PAVIL]PPR[PR][^DE][^DE]	500	506	0.99	0.0886076	0	Inside
DTNB	O60941	[PAVIL]PPR[PR][^DE][^DE]	334	340	0.82	0.828947	0	Inside	-
FCHO2	Q0JRZ9	[PAVIL]PPR[PR][^DE][^DE]	462	468	0.98	0.984615	1	Inside	-
CLK3	P49761	[PAVIL]PPR[PR][^DE][^DE]	42	48	0.99	0.344444	1	Inside
FAM83G	A6ND36	[PAVIL]PPR[PR][^DE][^DE]	643	649	0.99	0.193548	4	Inside
WDR44	Q5JSH3	[PAVIL]PPR[PR][^DE][^DE]	243	249	0.99	0.947368	0	Inside	-
SGIP1	Q9BQI5	[PAVIL]PPR[PR][^DE][^DE]	461	467	0.99	1	0	Inside	-
FRMD4A	Q9P2Q2	[PAVIL]PPR[PR][^DE][^DE]	572	578	0.99	0.950617	3	Inside	-
PTPN1	P18031	[PAVIL]PPR[PR][^DE][^DE]	308	314	0.95	0.808989	0	Inside	-
MAP2	P11137	[PAVIL]PPR[PR][^DE][^DE]	1548	1554	0.98	0.813953	1	Inside	-
FGD5	Q6ZNL6	[PAVIL]PPR[PR][^DE][^DE]	789	795	0.94	0.886792	2	Inside	-
PHETA1	Q8N4B1	[PAVIL]PPR[PR][^DE][^DE]	206	212	0.98	0.916667	5	Inside	-
VCL	P18206	[PAVIL]PPR[PR][^DE][^DE]	871	877	0.99	0.985915	0	Inside	-
TENM1	Q9UKZ4	[PAVIL]PPR[PR][^DE][^DE]	290	296	0.74	0.781609	1	Inside	-
NCF1B	A6NI72	[PAVIL]PPR[PR][^DE][^DE]	299	305	0.81	0.882353	1	Inside	-
NCF1B	A6NI72	[PAVIL]PPR[PR][^DE][^DE]	366	372	0.97	0.788235	2	Inside	-
CDK9	P50750	[PAVIL]PPR[PR][^DE][^DE]	340	346	0.74	0.813953	0	Inside	-
RELA	Q04206	[PAVIL]PPR[PR][^DE][^DE]	326	332	0.97	0.605263	2	Inside	NCF1_Biogrid;NCF1_Intact
REPS2	Q8NFH8	[PAVIL]PPR[PR][^DE][^DE]	480	486	0.99	0.971014	4	Inside	-
REPS2	Q8NFH8	[PAVIL]PPR[PR][^DE][^DE]	518	524	0.99	0.927536	3	Inside	-
SH3D19	Q5HYK7	[PAVIL]PPR[PR][^DE][^DE]	323	329	0.99	0.532258	4	Inside
SH3D19	Q5HYK7	[PAVIL]PPR[PR][^DE][^DE]	399	405	0.75	1	6	Inside
SHROOM4	Q9ULL8	[PAVIL]PPR[PR][^DE][^DE]	1100	1106	0.97	0.972973	4	Inside	-
THEMIS	Q8N1K5	[PAVIL]PPR[PR][^DE][^DE]	553	559	0.84	0.964706	0	Inside	-
RNPS1	Q15287	[PAVIL]PPR[PR][^DE][^DE]	245	251	0.98	-	1	Inside	-
RUSC1	Q9BVN2	[PAVIL]PPR[PR][^DE][^DE]	397	403	0.99	1	4	Inside	-
RUSC1	Q9BVN2	[PAVIL]PPR[PR][^DE][^DE]	406	412	0.99	1	2	Inside	-
ROBO1	Q9Y6N7	[PAVIL]PPR[PR][^DE][^DE]	1300	1306	0.99	0.866667	3	Inside	-
SRSF3	P84103	[PAVIL]PPR[PR][^DE][^DE]	109	115	0.99	-	2	Inside	-
CLNK	Q7Z7G1	[PAVIL]PPR[PR][^DE][^DE]	161	167	0.96	0.888889	5	Inside	-
UBR5	O95071	[PAVIL]PPR[PR][^DE][^DE]	1519	1525	0.94	0.985294	2	Inside	-
BRPF1	P55201	[PAVIL]PPR[PR][^DE][^DE]	191	197	0.92	0.842697	2	Inside	-
WASL	O00401	[PAVIL]PPR[PR][^DE][^DE]	9	15	0.83	-	3	Inside
SOS1	Q07889	[PAVIL]PPR[PR][^DE][^DE]	1153	1159	0.99	0.929412	0	-	TKS5_Intact
SYNPO2	Q9UMS6	[PAVIL]PPR[PR][^DE][^DE]	1006	1012	0.85	0.236842	4	Inside	-
TNK2	Q07912	[PAVIL]PPR[PR][^DE][^DE]	745	751	0.99	0.910714	9	Inside	-
SOCS7	O14512	[PAVIL]PPR[PR][^DE][^DE]	310	316	0.94	1	10	Inside	-
WIPF3	A6NGB9	[PAVIL]PPR[PR][^DE][^DE]	165	171	0.99	1	23	Inside	-
ERRFI1	Q9UJM3	[PAVIL]PPR[PR][^DE][^DE]	289	295	0.99	0.532468	0	Inside	-
ABI3BP	Q7Z7G0	[PAVIL]PPR[PR][^DE][^DE]	702	708	0.99	0.8125	6	Inside	-
DENND1A	Q8TEH3	[PAVIL]PPR[PR][^DE][^DE]	950	956	0.99	0.4	8	Inside	TKS5_Biogrid;TKS5_Intact
SHANK1	Q9Y566	[PAVIL]PPR[PR][^DE][^DE]	1333	1339	0.91	-	20	Inside	-
SHANK1	Q9Y566	[PAVIL]PPR[PR][^DE][^DE]	1376	1382	0.99	-	16	Inside	-
FOXK1	P85037	[PAVIL]PPR[PR][^DE][^DE]	483	489	0.61	0.730337	4	Inside	-
SRCIN1	Q9C0H9	[PAVIL]PPR[PR][^DE][^DE]	1007	1013	0.99	1	6	Inside	-
PTPN23	Q9H3S7	[PAVIL]PPR[PR][^DE][^DE]	716	722	0.97	1	8	Inside	-
PTPN23	Q9H3S7	[PAVIL]PPR[PR][^DE][^DE]	1097	1103	0.99	0.857143	7	Inside	-
PTPN21	Q16825	[PAVIL]PPR[PR][^DE][^DE]	570	576	0.97	0.136364	3	Inside	-
ARAP1	Q96P48	[PAVIL]PPR[PR][^DE][^DE]	117	123	0.99	0.381579	6	Inside
PLCH2	O75038	[PAVIL]PPR[PR][^DE][^DE]	1180	1186	0.97	0.109375	0	Inside	-
CLEC17A	Q6ZS10	[PAVIL]PPR[PR][^DE][^DE]	96	102	0.99	0.666667	1	Inside	-
KIAA1217	Q5T5P2	[PAVIL]PPR[PR][^DE][^DE]	1050	1056	0.99	1	6	Inside	-
LMOD3	Q0VAK6	[PAVIL]PPR[PR][^DE][^DE]	450	456	0.99	0.175439	0	Inside	-
RNF25	Q96BH1	[PAVIL]PPR[PR][^DE][^DE]	409	415	0.99	0.479167	3	Inside	-
MAML3	Q96JK9	[PAVIL]PPR[PR][^DE][^DE]	430	436	0.99	0.45098	2	Inside	-
RAVER1	Q8IY67	[PAVIL]PPR[PR][^DE][^DE]	428	434	0.98	0.666667	5	Inside	-
TACC3	Q9Y6A5	[PAVIL]PPR[PR][^DE][^DE]	352	358	0.99	0.103448	0	Inside	-
BARGIN	Q6ZT62	[PAVIL]PPR[PR][^DE][^DE]	546	552	0.99	0.315068	1	Inside	-
TENM4	Q6N022	[PAVIL]PPR[PR][^DE][^DE]	313	319	0.82	0.689655	1	Inside	-
WBP11	Q9Y2W2	[PAVIL]PPR[PR][^DE][^DE]	500	506	1	-	11	Inside	-
MIA2	Q96PC5	[PAVIL]PPR[PR][^DE][^DE]	1371	1377	0.99	0.230769	0	Inside	-
TNK1	Q13470	[PAVIL]PPR[PR][^DE][^DE]	536	542	0.99	0.435897	3	Inside	-
CDC42EP1	Q00587	[PAVIL]PPR[PR][^DE][^DE]	94	100	0.83	-	3	Inside	-
INPP5E	Q9NRR6	[PAVIL]PPR[PR][^DE][^DE]	189	195	0.88	0.136986	4	Inside	TKS5_Biogrid;TKS5_Intact
HERVK_113	P61574	[PAVIL]PPR[PR][^DE][^DE]	10	16	0.97	-	0	Inside	-
HERV-K104	P61576	[PAVIL]PPR[PR][^DE][^DE]	10	16	0.93	-	0	Inside	-
SRRM1	Q8IYB3	[PAVIL]PPR[PR][^DE][^DE]	565	571	1	-	23	Inside
PRRC2A	P48634	[PAVIL]PPR[PR][^DE][^DE]	944	950	1	-	53	Inside
FBXL19	Q6PCT2	[PAVIL]PPR[PR][^DE][^DE]	390	396	0.99	0.882353	4	Inside	-
ERVK-16	P61578	[PAVIL]PPR[PR][^DE][^DE]	10	16	0.98	-	0	Inside	-
SPINDOC	Q9BUA3	[PAVIL]PPR[PR][^DE][^DE]	50	56	0.92	0.742857	1	Inside	-
ZBTB7B	O15156	[PAVIL]PPR[PR][^DE][^DE]	192	198	0.99	0.8125	3	-
EPS15L1	Q9UBC2	[PAVIL]PPR[PR][^DE][^DE]	785	791	0.99	0.904762	4	-	-
NHSL3	Q9P206	[PAVIL]PPR[PR][^DE][^DE]	440	446	0.99	-	20	-
SH3BP1	Q9Y3L3	[PAVIL]PPR[PR][^DE][^DE]	538	544	0.99	0.387097	1	-	TKS4_SI
ARHGAP8	P85298	[PAVIL]PPR[PR][^DE][^DE]	213	219	0.87	0.752809	0	-	NOXO1_Biogrid;NOXO1_Intact
RBMXL2	O75526	[PAVIL]PPR[PR][^DE][^DE]	152	158	0.99	1	3	-	-
REPS1	Q96D71	[PAVIL]PPR[PR][^DE][^DE]	549	555	0.99	1	0	-	-
REPS1	Q96D71	[PAVIL]PPR[PR][^DE][^DE]	587	593	0.98	1	2	-	-
GAB1	Q13480	[PAVIL]PPR[PR][^DE][^DE]	341	347	0.98	0.988235	3	-	-
MAP4K3	Q8IVH8	[PAVIL]PPR[PR][^DE][^DE]	474	480	0.99	0.890625	1	-	-
UTY	O14607	[PAVIL]PPR[PR][^DE][^DE]	866	872	0.76	0.875	0	-	-
TCERG1	O14776	[PAVIL]PPR[PR][^DE][^DE]	61	67	0.99	1	2	-	-
NKX2-3	Q8TAU0	[PAVIL]PPR[PR][^DE][^DE]	221	227	0.44	0.953846	1	-	-
GAB3	Q8WWW8	[PAVIL]PPR[PR][^DE][^DE]	307	313	0.97	0.985915	2	-	-
KDM6A	O15550	[PAVIL]PPR[PR][^DE][^DE]	919	925	0.81	0.875	0	-	-
SEC16A	O15027	[PAVIL]PPR[PR][^DE][^DE]	1112	1118	0.97	0.5	7	Inside	-
IRS2	Q9Y4H2	[PAVIL]PPR[PR][^DE][^DE]	1017	1023	0.99	0.489362	7	Inside	-
MAP1A	P78559	[PAVIL]PPR[PR][^DE][^DE]	2643	2649	0.99	0.727273	7	Inside	-
CELSR2	Q9HCU4	[PAVIL]PPR[PR][^DE][^DE]	2878	2884	0.94	0.454545	4	Inside	-
EPS8L3	Q8TE67	[PAVIL]PPR[PR][^DE][^DE]	224	230	0.99	0.164384	3	Inside	-
MYO9B	Q13459	[PAVIL]PPR[PR][^DE][^DE]	2042	2048	0.99	0.271186	0	Inside	-
CELSR3	Q9NYQ7	[PAVIL]PPR[PR][^DE][^DE]	3157	3163	0.98	0.1875	4	Inside	-
NRG2	O14511	[PAVIL]PPR[PR][^DE][^DE]	723	729	0.98	0.326531	3	Inside	-
PLEKHA4	Q9H4M7	[PAVIL]PPR[PR][^DE][^DE]	335	341	0.98	0.7	16	Inside
TRIOBP	Q9H2D6	[PAVIL]PPR[PR][^DE][^DE]	1277	1283	0.99	0.933333	19	Inside	-
MYLK	Q15746	[PAVIL]PPR[PR][^DE][^DE]	375	381	0.99	0.046875	1	Inside	-
RNF223	E7ERA6	[PAVIL]PPR[PR][^DE][^DE]	13	19	0.93	0.0769231	3	Inside	-
REC8	O95072	[PAVIL]PPR[PR][^DE][^DE]	295	301	0.97	0.5	4	Inside	-
SEL1L3	Q68CR1	[PAVIL]PPR[PR][^DE][^DE]	1090	1096	0.99	0.0625	0	Inside	-
DYRK3	O43781	[PAVIL]PPR[PR][^DE][^DE]	57	63	0.91	0.0705882	0	Inside	-
SYN1	P17600	[PAVIL]PPR[PR][^DE][^DE]	676	682	0.97	0.641026	7	Inside	NCF1_Biogrid
HERVK_113	Q902F9	[PAVIL]PPR[PR][^DE][^DE]	10	16	0.96	0.25	0	Inside	-
SLC15A2	Q16348	[PAVIL]PPR[PR][^DE][^DE]	22	28	0.97	0.220588	0	Inside	-
LRFN4	Q6PJG9	[PAVIL]PPR[PR][^DE][^DE]	576	582	0.93	0.296703	1	Inside	-
ERVK-21	P61565	[PAVIL]PPR[PR][^DE][^DE]	10	16	0.96	0.285714	1	Inside	-
GRIK4	Q16099	[PAVIL]PPR[PR][^DE][^DE]	869	875	0.9	0.155556	1	Inside	-
BRD4	O60885	[PAVIL]PPR[PR][^DE][^DE]	992	998	1	0.909091	13	Inside	-
ZBTB4	Q9P1Z0	[PAVIL]PPR[PR][^DE][^DE]	512	518	0.99	0.892857	6	Inside	-
RBMY1E	A6NEQ0	[PAVIL]PPR[PR][^DE][^DE]	193	199	0.99	0.153846	1	-	-
GADD45GIP1	Q8TAE8	[PAVIL]PPR[PR][^DE][^DE]	29	35	0.94	0.857143	1	-	-
SYCP2	Q9BX26	[PAVIL]PPR[PR][^DE][^DE]	503	509	0.95	0.15625	0	-	-
RBMY1A1	P0DJD3	[PAVIL]PPR[PR][^DE][^DE]	193	199	0.99	0.222222	5	-	-
SF3A2	Q15428	[PAVIL]PPR[PR][^DE][^DE]	241	247	0.99	-	15	-	-
EVPLL	A8MZ36	[PAVIL]PPR[PR][^DE][^DE]	97	103	0.58	1	0	-	-
RBMY1B	A6NDE4	[PAVIL]PPR[PR][^DE][^DE]	193	199	0.99	0.133333	2	-	-
A8MWP4	A8MWP4	[PAVIL]PPR[PR][^DE][^DE]	18	24	0.99	-	1	-	-
ANTXR1	Q9H6X2	[PAVIL]PPR[PR][^DE][^DE]	558	564	0.99	0.546875	2	-	-
RBMY1F	Q15415	[PAVIL]PPR[PR][^DE][^DE]	193	199	0.99	0.125	1	-	-
RBMY1D	P0C7P1	[PAVIL]PPR[PR][^DE][^DE]	193	199	0.99	0.153846	0	-	-
MNX1	P50219	[PAVIL]PPR[PR][^DE][^DE]	390	396	0.99	-	1	-	-
P0C880	P0C880	[PAVIL]PPR[PR][^DE][^DE]	66	72	0.98	1	3	-	-
NCOA6	Q14686	[PAVIL]PPR[PR][^DE][^DE]	1260	1266	0.96	1	8	-	-
RNF32-DT	Q8NI28	[PAVIL]PPR[PR][^DE][^DE]	148	154	0.53	-	3	-	-
RBMY1C	P0DJD4	[PAVIL]PPR[PR][^DE][^DE]	193	199	0.99	0.222222	0	-	-
BANK1	Q8NDB2	[PAVIL]PPR[PR][^DE][^DE]	512	518	0.99	0.676471	1	-	-
VGF	O15240	[PAVIL]PPR[PR][^DE][^DE]	136	142	0.99	-	5	-	-
DAG1	Q14118	[PAVIL]PPR[PR][^DE][^DE]	722	728	0.77	0.516129	1	-
GPATCH8	Q9UKJ3	[PAVIL]PPR[PR][^DE][^DE]	742	748	1	-	2	-	-
GRID2IP	A4D2P6	[PAVIL]PPR[PR][^DE][^DE]	258	264	0.9	0.142857	1	-	-
LAD1	O00515	[PAVIL]PPR[PR][^DE][^DE]	140	146	0.99	0.516129	3	-	-
NPHS1	O60500	[PAVIL]PPR[PR][^DE][^DE]	592	598	0.42	0.108696	1	-
GGA3	Q9NZ52	[PAVIL]PPR[PR][^DE][^DE]	160	166	0.75	0.9375	1	-	-
VPS37C	A5D8V6	[PAVIL]PPR[PR][^DE][^DE]	171	177	0.99	0.619048	4	-	-
MEPCE	Q7L2J0	[PAVIL]PPR[PR][^DE][^DE]	128	134	0.99	0.85	2	-	-
GGA1	Q9UJY5	[PAVIL]PPR[PR][^DE][^DE]	160	166	0.7	0.873016	0	-	-
C4orf17	Q53FE4	[PAVIL]PPR[PR][^DE][^DE]	106	112	0.95	0.419355	0	-	-
OTUD1	Q5VV17	[PAVIL]PPR[PR][^DE][^DE]	157	163	0.79	0.809524	2	-	-
SF3B4	Q15427	[PAVIL]PPR[PR][^DE][^DE]	333	339	1	-	7	-	-
SF3B4	Q15427	[PAVIL]PPR[PR][^DE][^DE]	402	408	0.99	-	10	-	-
SYN2	Q92777	[PAVIL]PPR[PR][^DE][^DE]	472	478	1	0.452381	4	-	-
ITPKB	P27987	[PAVIL]PPR[PR][^DE][^DE]	35	41	0.95	0.133333	6	Inside	-
MEX3D	Q86XN8	[PAVIL]PPR[PR][^DE][^DE]	137	143	0.99	0.28125	10	Inside	-
TBC1D10B	Q4KMP7	[PAVIL]PPR[PR][^DE][^DE]	10	16	0.98	0.709677	7	Inside	-
PPM1J	Q5JR12	[PAVIL]PPR[PR][^DE][^DE]	19	25	0.98	0.211765	0	-	-
MYCN	P04198	[PAVIL]PPR[PR][^DE][^DE]	235	241	0.99	0.4	2	-	-
CD79A	P11912	[PAVIL]PPR[PR][^DE][^DE]	128	134	0.67	0.22	0	-	-
C12orf42	Q96LP6	[PAVIL]PPR[PR][^DE][^DE]	334	340	0.6	0.636364	1	-	-
CHRM4	P08173	[PAVIL]PPR[PR][^DE][^DE]	282	288	0.99	0.288889	0	-	-
PRR25	Q96S07	[PAVIL]PPR[PR][^DE][^DE]	348	354	0.95	0.5	4	-	-
PRB3	Q04118	[PAVIL]PPR[PR][^DE][^DE]	71	77	1	-	27	-	-
PRB3	Q04118	[PAVIL]PPR[PR][^DE][^DE]	92	98	1	-	32	-	-
PRB3	Q04118	[PAVIL]PPR[PR][^DE][^DE]	113	119	1	-	31	-	-
PRB3	Q04118	[PAVIL]PPR[PR][^DE][^DE]	134	140	1	-	36	-	-
PRB3	Q04118	[PAVIL]PPR[PR][^DE][^DE]	155	161	1	-	35	-	-
PRB3	Q04118	[PAVIL]PPR[PR][^DE][^DE]	197	203	1	-	28	-	-
PRB3	Q04118	[PAVIL]PPR[PR][^DE][^DE]	218	224	1	-	29	-	-
PRB3	Q04118	[PAVIL]PPR[PR][^DE][^DE]	239	245	1	-	32	-	-
PRB3	Q04118	[PAVIL]PPR[PR][^DE][^DE]	260	266	1	-	33	-	-
ARID1B	Q8NFD5	[PAVIL]PPR[PR][^DE][^DE]	1910	1916	0.97	0.264706	5	-	-
NUAK2	Q9H093	[PAVIL]PPR[PR][^DE][^DE]	528	534	0.8	0.0493827	1	-	-
NUTM2A	Q8IVF1	[PAVIL]PPR[PR][^DE][^DE]	481	487	0.99	0.238095	5	-	-
ZNF579	Q8NAF0	[PAVIL]PPR[PR][^DE][^DE]	263	269	0.68	1	6	-	-
MYL10	Q9BUA6	[PAVIL]PPR[PR][^DE][^DE]	15	21	0.5	0.021978	0	-	-
SPMAP2L	P0DJG4	[PAVIL]PPR[PR][^DE][^DE]	154	160	0.63	0.205882	2	-	-
C3orf20	Q8ND61	[PAVIL]PPR[PR][^DE][^DE]	101	107	0.67	0.15625	0	-	-
WWC2-AS2	Q96NR7	[PAVIL]PPR[PR][^DE][^DE]	172	178	0.99	-	14	-	-
TTC3	P53804	[PAVIL]PPR[PR][^DE][^DE]	747	753	0.52	0.724138	0	-	-
SIPA1L3	O60292	[PAVIL]PPR[PR][^DE][^DE]	1465	1471	0.98	0.36	2	-	-
HOXC4	P09017	[PAVIL]PPR[PR][^DE][^DE]	56	62	0.99	0.533333	2	-	-
TMEM198	Q66K66	[PAVIL]PPR[PR][^DE][^DE]	287	293	0.99	0.385714	1	-	-
LRRC10B	A6NIK2	[PAVIL]PPR[PR][^DE][^DE]	247	253	0.97	0.289855	0	-	-
GPNMB	Q14956	[PAVIL]PPR[PR][^DE][^DE]	328	334	0.94	0.0857143	0	-	-
B4GALNT4	Q76KP1	[PAVIL]PPR[PR][^DE][^DE]	512	518	0.99	1	9	-	-
B4GALNT4	Q76KP1	[PAVIL]PPR[PR][^DE][^DE]	567	573	0.99	1	8	-	-
SNAPC2	Q13487	[PAVIL]PPR[PR][^DE][^DE]	3	9	0.94	0.157895	2	-	-
IQCN	Q9H0B3	[PAVIL]PPR[PR][^DE][^DE]	907	913	0.75	0.142857	2	-	-
EMILIN2	Q9BXX0	[PAVIL]PPR[PR][^DE][^DE]	807	813	0.99	0.147727	1	-	-
ABCA2	Q9BZC7	[PAVIL]PPR[PR][^DE][^DE]	314	320	0.63	0.171053	1	-	-
TGFBR3L	H3BV60	[PAVIL]PPR[PR][^DE][^DE]	215	221	0.9	-	18	-	-
CACNG4	Q9UBN1	[PAVIL]PPR[PR][^DE][^DE]	52	58	0.45	0.213483	1	-	-
OTOG	Q6ZRI0	[PAVIL]PPR[PR][^DE][^DE]	1760	1766	0.99	0.241379	5	-	-
WNK4	Q96J92	[PAVIL]PPR[PR][^DE][^DE]	38	44	0.99	0.470588	6	-	-
NUTM2F	A1L443	[PAVIL]PPR[PR][^DE][^DE]	374	380	0.99	0.227273	4	-	-
NUTM2B	A6NNL0	[PAVIL]PPR[PR][^DE][^DE]	481	487	0.99	0.238095	3	-	-
NUTM2B	A6NNL0	[PAVIL]PPR[PR][^DE][^DE]	496	502	0.99	0.238095	5	-	-
INTS9	Q9NV88	[PAVIL]PPR[PR][^DE][^DE]	555	561	0.76	0.376623	1	-	-
GAL3ST3	Q96A11	[PAVIL]PPR[PR][^DE][^DE]	416	422	0.94	0.295455	4	-	-
RUBCN	Q92622	[PAVIL]PPR[PR][^DE][^DE]	694	700	0.27	0.97561	0	-	-
PBX4	Q9BYU1	[PAVIL]PPR[PR][^DE][^DE]	3	9	0.91	0.091954	0	-	-
TBC1D10C	Q8IV04	[PAVIL]PPR[PR][^DE][^DE]	360	366	0.88	0.225	3	-	-
MRTFB	Q9ULH7	[PAVIL]PPR[PR][^DE][^DE]	241	247	0.99	0.0821918	1	-	-
SALL3	Q9BXA9	[PAVIL]PPR[PR][^DE][^DE]	236	242	0.87	0.0609756	5	-	-
SALL3	Q9BXA9	[PAVIL]PPR[PR][^DE][^DE]	1104	1110	0.85	0.634146	3	-	-
DMRTA2	Q96SC8	[PAVIL]PPR[PR][^DE][^DE]	148	154	0.36	0.95	1	-	-
ADGRB2	O60241	[PAVIL]PPR[PR][^DE][^DE]	829	835	0.63	0.460317	1	-	-
SH2B3	Q9UQQ2	[PAVIL]PPR[PR][^DE][^DE]	125	131	0.99	0.3	4	-	-
KCNK12	Q9HB15	[PAVIL]PPR[PR][^DE][^DE]	8	14	0.92	0.264368	0	-	-
MYH14	Q7Z406	[PAVIL]PPR[PR][^DE][^DE]	13	19	0.97	0.126437	2	-	-
KMT2B	Q9UMN6	[PAVIL]PPR[PR][^DE][^DE]	1908	1914	0.99	1	32	-	-
C1orf94	Q6P1W5	[PAVIL]PPR[PR][^DE][^DE]	292	298	0.88	0.0555556	0	-	-
CIZ1	Q9ULV3	[PAVIL]PPR[PR][^DE][^DE]	650	656	0.35	0.65	3	-
PRR32	B1ATL7	[PAVIL]PPR[PR][^DE][^DE]	248	254	0.56	0.653846	1	-	-
TTLL2	Q9BWV7	[PAVIL]PPR[PR][^DE][^DE]	54	60	0.88	0.0833333	1	-	-
KLHDC4	Q8TBB5	[PAVIL]PPR[PR][^DE][^DE]	115	121	0.27	0.944444	2	-	-
YLPM1	P49750	[PAVIL]PPR[PR][^DE][^DE]	1134	1140	0.99	0.909091	24	-	-
PGF	P49763	[PAVIL]PPR[PR][^DE][^DE]	153	159	0.75	0.0833333	1	-	-
MACROD1	Q9BQ69	[PAVIL]PPR[PR][^DE][^DE]	22	28	0.52	0.09375	0	-	-
SRCAP	Q6ZRS2	[PAVIL]PPR[PR][^DE][^DE]	983	989	0.85	-	26	-	-
GP5	P40197	[PAVIL]PPR[PR][^DE][^DE]	478	484	0.92	0.0821918	1	-	-
NUTM2G	Q5VZR2	[PAVIL]PPR[PR][^DE][^DE]	344	350	0.99	0.217391	2	-	-
ZNF787	Q6DD87	[PAVIL]PPR[PR][^DE][^DE]	56	62	0.98	0.37037	0	-	-
ADAMTS10	Q9H324	[PAVIL]PPR[PR][^DE][^DE]	59	65	0.56	0.102273	1	-	-
SELENON	Q9NZV5	[PAVIL]PPR[PR][^DE][^DE]	22	28	0.81	0.149254	1	-	-
ZFPM1	Q8IX07	[PAVIL]PPR[PR][^DE][^DE]	712	718	0.99	0.857143	11	-	-
KIAA2012	Q0VF49	[PAVIL]PPR[PR][^DE][^DE]	260	266	0.98	0.181818	5	-	-
WNT6	Q9Y6F9	[PAVIL]PPR[PR][^DE][^DE]	141	147	0.95	0.255556	2	-	-
WEE1	P30291	[PAVIL]PPR[PR][^DE][^DE]	10	16	0.95	0.25	0	-	-
TMEM132E	Q6IEE7	[PAVIL]PPR[PR][^DE][^DE]	279	285	0.59	0.394366	3	-	-
GDF5	P43026	[PAVIL]PPR[PR][^DE][^DE]	97	103	0.99	0.0348837	1	-	-
ESYT1	Q9BSJ8	[PAVIL]PPR[PR][^DE][^DE]	630	636	0.78	0.583333	0	-	-
AGPAT4	Q9NRZ5	[PAVIL]PPR[PR][^DE][^DE]	300	306	0.41	0.662921	0	-	-
CNTN2	Q02246	[PAVIL]PPR[PR][^DE][^DE]	910	916	0.79	0.255556	1	-	-
ADGRA3	Q8IWK6	[PAVIL]PPR[PR][^DE][^DE]	869	875	0.35	0.843373	0	-	-
EXTL1	Q92935	[PAVIL]PPR[PR][^DE][^DE]	34	40	0.8	0.111111	2	-	-
ACR	P10323	[PAVIL]PPR[PR][^DE][^DE]	330	336	0.98	0.115385	3	-	-
PLXNC1	O60486	[PAVIL]PPR[PR][^DE][^DE]	8	14	0.71	0.382979	0	-	-
TTC9B	Q8N6N2	[PAVIL]PPR[PR][^DE][^DE]	18	24	0.97	0.457627	1	-	-
BICRA	Q9NZM4	[PAVIL]PPR[PR][^DE][^DE]	1345	1351	0.99	-	15	-	-
MLYCD	O95822	[PAVIL]PPR[PR][^DE][^DE]	18	24	0.88	0.0877193	0	-	-
ZNF593	O00488	[PAVIL]PPR[PR][^DE][^DE]	112	118	0.81	0.0819672	3	-	-
NUTM2D	Q5VT03	[PAVIL]PPR[PR][^DE][^DE]	409	415	0.99	0.238095	4	-	-
NUTM2D	Q5VT03	[PAVIL]PPR[PR][^DE][^DE]	424	430	0.99	0.238095	4	-	-
TMEM62	Q0P6H9	[PAVIL]PPR[PR][^DE][^DE]	39	45	0.9	0.0864198	0	-	-
MFAP5	Q13361	[PAVIL]PPR[PR][^DE][^DE]	146	152	0.23	0.902439	0	-	-
ZNF652	Q9Y2D9	[PAVIL]PPR[PR][^DE][^DE]	538	544	0.98	0.694915	1	-	-
FZD5	Q13467	[PAVIL]PPR[PR][^DE][^DE]	158	164	0.81	0.247191	1	-	-
IL11RA	Q14626	[PAVIL]PPR[PR][^DE][^DE]	344	350	0.89	0.197368	2	-	-
XIRP2	A4UGR9	[PAVIL]PPR[PR][^DE][^DE]	2978	2984	0.99	0.243243	0	-	-
MCM10	Q7L590	[PAVIL]PPR[PR][^DE][^DE]	645	651	0.92	0.333333	0	-	-
ATAD2B	Q9ULI0	[PAVIL]PPR[PR][^DE][^DE]	918	924	0.26	0.817073	0	-	-
NDST2	P52849	[PAVIL]PPR[PR][^DE][^DE]	70	76	0.94	0.288889	1	-	-
LRRC27	Q9C0I9	[PAVIL]PPR[PR][^DE][^DE]	384	390	0.98	0.0789474	3	-	-
KL	Q9UEF7	[PAVIL]PPR[PR][^DE][^DE]	5	11	0.92	0.160494	1	-	-
RNF223	E7ERA6	[PAVIL]PPR[PR][^DE][^DE]	229	235	0.83	0.0615385	8	-	-
MEGF6	O75095	[PAVIL]PPR[PR][^DE][^DE]	32	38	0.22	0.0909091	2	-	-
CMPK2	Q5EBM0	[PAVIL]PPR[PR][^DE][^DE]	28	34	0.15	0.205882	1	-	-
CARNS1	A5YM72	[PAVIL]PPR[PR][^DE][^DE]	44	50	0.1	0.673913	1	-	-
PRR18	Q8N4B5	[PAVIL]PPR[PR][^DE][^DE]	91	97	0.98	0.2	7	-	-
NUTM2A	Q8IVF1	[PAVIL]PPR[PR][^DE][^DE]	467	473	0.99	0.238095	8	-	-
NUTM2A	Q8IVF1	[PAVIL]PPR[PR][^DE][^DE]	496	502	0.99	0.238095	6	-	-
ACOT9	Q9Y305	[PAVIL]PPR[PR][^DE][^DE]	78	84	0.24	0.594595	0	-	-
SLC1A7	O00341	[PAVIL]PPR[PR][^DE][^DE]	177	183	0.29	0.0888889	0	-	-
VARS2	Q5ST30	[PAVIL]PPR[PR][^DE][^DE]	868	874	0.32	0.202532	2	-	-
GPAT2	Q6NUI2	[PAVIL]PPR[PR][^DE][^DE]	154	160	0.19	0.160494	1	-	-
NXPE4	Q6UWF7	[PAVIL]PPR[PR][^DE][^DE]	83	89	0.25	0.282051	0	-	-
KAZALD1	Q96I82	[PAVIL]PPR[PR][^DE][^DE]	3	9	0.36	0.011236	1	-	-
COL11A2	P13942	[PAVIL]PPR[PR][^DE][^DE]	1720	1726	0.49	0.5	26	-	-
SPEG	Q15772	[PAVIL]PPR[PR][^DE][^DE]	2312	2318	0.97	0.423077	17	-	-
VIPR2	P41587	[PAVIL]PPR[PR][^DE][^DE]	235	241	0.29	0.0549451	0	-	-
NUTM2F	A1L443	[PAVIL]PPR[PR][^DE][^DE]	344	350	0.99	0.227273	8	-	-
NUTM2F	A1L443	[PAVIL]PPR[PR][^DE][^DE]	359	365	0.99	0.227273	6	-	-
NUTM2B	A6NNL0	[PAVIL]PPR[PR][^DE][^DE]	467	473	0.99	0.238095	9	-	-
SEMA4B	Q9NPR2	[PAVIL]PPR[PR][^DE][^DE]	19	25	0.13	0.0555556	1	-	-
SUSD1	Q6UWL2	[PAVIL]PPR[PR][^DE][^DE]	375	381	0.21	0.320755	0	-	-
SORCS2	Q96PQ0	[PAVIL]PPR[PR][^DE][^DE]	1022	1028	0.28	0.209877	0	-	-
OLFML2A	Q68BL7	[PAVIL]PPR[PR][^DE][^DE]	6	12	0.15	0.219512	0	-	-
TRAF3IP3	Q9Y228	[PAVIL]PPR[PR][^DE][^DE]	518	524	0.3	0.301887	0	-	-
EPOP	A6NHQ4	[PAVIL]PPR[PR][^DE][^DE]	156	162	0.99	0.695652	21	-	-
AMH	P03971	[PAVIL]PPR[PR][^DE][^DE]	272	278	0.85	0.588235	7	-	-
PLD2	O14939	[PAVIL]PPR[PR][^DE][^DE]	327	333	0.26	0.738095	0	-	-
ADAMTS7	Q9UKP4	[PAVIL]PPR[PR][^DE][^DE]	1232	1238	0.99	0.106383	8	-	-
NXPE2	Q96DL1	[PAVIL]PPR[PR][^DE][^DE]	95	101	0.3	0.282051	0	-	-
APP	P05067	[PAVIL]PPR[PR][^DE][^DE]	483	489	0.22	0.705882	0	-	-
LAMA2	P24043	[PAVIL]PPR[PR][^DE][^DE]	2572	2578	0.38	0.44	2	-	-
NUTM2G	Q5VZR2	[PAVIL]PPR[PR][^DE][^DE]	359	365	0.99	0.217391	7	-	-
VWA5B2	Q8N398	[PAVIL]PPR[PR][^DE][^DE]	1023	1029	0.98	0.0851064	8	-	-
ITIH6	Q6UXX5	[PAVIL]PPR[PR][^DE][^DE]	1128	1134	0.28	0.590909	2	-	-
PCARE	A6NGG8	[PAVIL]PPR[PR][^DE][^DE]	574	580	0.94	0.438596	7	-	-
MYPOP	Q86VE0	[PAVIL]PPR[PR][^DE][^DE]	245	251	0.99	0.346154	19	-	-
MYPOP	Q86VE0	[PAVIL]PPR[PR][^DE][^DE]	318	324	0.97	0.615385	20	-	-
ATG2A	Q2TAZ0	[PAVIL]PPR[PR][^DE][^DE]	1245	1251	0.81	0.348485	7	-	-
AP5B1	Q2VPB7	[PAVIL]PPR[PR][^DE][^DE]	85	91	0.13	0.65	3	-	-
NXPE1	Q8N323	[PAVIL]PPR[PR][^DE][^DE]	84	90	0.25	0.25641	0	-	-
ZNF385B	Q569K4	[PAVIL]PPR[PR][^DE][^DE]	433	439	0.21	0.732558	0	-	-
A1BG	P04217	[PAVIL]PPR[PR][^DE][^DE]	399	405	0.33	0.27027	0	-	-
MEF2B	Q02080	[PAVIL]PPR[PR][^DE][^DE]	271	277	0.98	0.0689655	6	-	-
MYO15A	Q9UKN7	[PAVIL]PPR[PR][^DE][^DE]	665	671	0.99	0.222222	13	-	-
CFH	P08603	[PAVIL]PPR[PR][^DE][^DE]	24	30	0.36	0.405797	1	-	-
PRR19	A6NJB7	[PAVIL]PPR[PR][^DE][^DE]	296	302	0.9	0.40625	11	-	-
CIC	Q96RK0	[PAVIL]PPR[PR][^DE][^DE]	152	158	0.99	0.590909	29	-	-
NUTM2D	Q5VT03	[PAVIL]PPR[PR][^DE][^DE]	395	401	0.99	0.238095	6	-	-
CDK5RAP1	Q96SZ6	[PAVIL]PPR[PR][^DE][^DE]	295	301	0.15	0.0133333	0	-	-
BAHCC1	Q9P281	[PAVIL]PPR[PR][^DE][^DE]	1008	1014	0.99	0.518519	12	-	-
MRC2	Q9UBG0	[PAVIL]PPR[PR][^DE][^DE]	1250	1256	0.37	0.211111	1	-	-
ADAMTSL4	Q6UY14	[PAVIL]PPR[PR][^DE][^DE]	84	90	0.98	0.526316	18	-	-
ZNF469	Q96JG9	[PAVIL]PPR[PR][^DE][^DE]	990	996	0.99	0.0625	35	-	-
PCSK6	P29122	[PAVIL]PPR[PR][^DE][^DE]	64	70	0.28	0.168675	3	-	-
NUTM2E	B1AL46	[PAVIL]PPR[PR][^DE][^DE]	467	473	0.99	0.227273	6	-	-
NUTM2E	B1AL46	[PAVIL]PPR[PR][^DE][^DE]	496	502	0.99	0.227273	8	-	-
ZNF580	Q9UK33	[PAVIL]PPR[PR][^DE][^DE]	4	10	0.96	0.730769	6	-	-
PLEKHH3	Q7Z736	[PAVIL]PPR[PR][^DE][^DE]	115	121	0.29	0.675	6	-	-
TAF1C	Q15572	[PAVIL]PPR[PR][^DE][^DE]	495	501	0.18	0.371429	7	-	-
