## Supplementary material for "Definition and discovery of tandem SH3-binding motifs interacting with members of the p47^phox^-related protein family": Table S2

### Sheet: Munka1
Table S2: List of SH3 domains (with and without GWW signature), and their distance from each other.
Accession	Gene name(s)	Name	Protein length	SH3 Entry Accession	Start	Stop	GWW present	linker (distance from previous SH3 domain of the same protein)
P14598	NCF1, SH3PXD1A	Neutrophil cytosol factor 1	390	PF00018	162	207	yes	-
P14598	NCF1, SH3PXD1A	Neutrophil cytosol factor 1	390	PF00018	232	277	yes	25
A6NI72	NCF1B, SH3PXD1B	Putative neutrophil cytosol factor 1B	391	PF00018	163	208	yes	-
A6NI72	NCF1B, SH3PXD1B	Putative neutrophil cytosol factor 1B	391	PF00018	233	278	yes	25
A8MVU1	NCF1C, SH3PXD1C	Putative neutrophil cytosol factor 1C	366	PF00018	138	183	yes	-
A8MVU1	NCF1C, SH3PXD1C	Putative neutrophil cytosol factor 1C	366	PF00018	208	253	yes	25
Q8NFA2	NOXO1	NADPH oxidase organizer 1	376	Uniprot	163	225	yes	-
Q8NFA2	NOXO1	NADPH oxidase organizer 1	376	PF00018	247	288	yes	22
A1X283	TKS4, SH3PXD2B	SH3 and PX domain-containing protein 2B	911	PF00018	161	203	yes	-
A1X283	TKS4, SH3PXD2B	SH3 and PX domain-containing protein 2B	911	PF00018	228	272	yes	25
A1X283	TKS4, SH3PXD2B	SH3 and PX domain-containing protein 2B	911	PF00018	377	419	yes	105
A1X283	TKS4, SH3PXD2B	SH3 and PX domain-containing protein 2B	911	PF07653	855	908	yes	436
Q5TCZ1	TKS5, SH3PXD2A	SH3 and PX domain-containing protein 2A	1133	PF07653	171	221	yes	-
Q5TCZ1	TKS5, SH3PXD2A	SH3 and PX domain-containing protein 2A	1133	PF00018	276	317	yes	55
Q5TCZ1	TKS5, SH3PXD2A	SH3 and PX domain-containing protein 2A	1133	PF00018	464	499	yes	147
Q5TCZ1	TKS5, SH3PXD2A	SH3 and PX domain-containing protein 2A	1133	PF00018	850	891	yes	351
Q9Y5K6	CD2AP	CD2-associated protein	639	PF14604	8	55	no	-
Q9Y5K6	CD2AP	CD2-associated protein	639	PF14604	115	163	yes	60
Q9Y5K6	CD2AP	CD2-associated protein	639	PF00018	276	321	yes	113
Q96B97	CIN85, SH3KBP1	SH3 domain-containing kinase-binding protein 1	665	PF14604	8	53	yes	-
Q96B97	CIN85, SH3KBP1	SH3 domain-containing kinase-binding protein 1	665	PF14604	106	153	yes	53
Q96B97	CIN85, SH3KBP1	SH3 domain-containing kinase-binding protein 1	665	PF14604	274	324	yes	121
P16333	NCK1	SH2/SH3 adapter protein NCK1	377	PF00018	8	53	no	-
P16333	NCK1	SH2/SH3 adapter protein NCK1	377	PF00018	113	157	yes	60
P16333	NCK1	SH2/SH3 adapter protein NCK1	377	PF00018	196	244	no	39
O43639	NCK2	Cytoplasmic protein NCK2	380	PF00018	8	53	no	-
O43639	NCK2	Cytoplasmic protein NCK2	380	PF14604	118	165	yes	65
O43639	NCK2	Cytoplasmic protein NCK2	380	PF00018	202	249	no	37
P15498	VAV	Proto-oncogene vav	845	PF00018	617	652	no	-
P15498	VAV	Proto-oncogene vav	845	PF00018	788	834	yes	136
P52735	VAV2	Guanine nucleotide exchange factor VAV2	878	PF07653	591	650	no	-
P52735	VAV2	Guanine nucleotide exchange factor VAV2	878	PF07653	826	874	yes	176
Q9UKW4	VAV3	Guanine nucleotide exchange factor VAV3	847	PF07653	596	658	no	-
Q9UKW4	VAV3	Guanine nucleotide exchange factor VAV3	847	PF07653	798	845	yes	140
Q15811	ITSN1	Intersectin-1	1721	PF14604	747	800	no	-
Q15811	ITSN1	Intersectin-1	1721	PF00018	919	963	no	119
Q15811	ITSN1	Intersectin-1	1721	PF00018	1008	1052	no	45
Q15811	ITSN1	Intersectin-1	1721	PF07653	1079	1135	yes	27
Q15811	ITSN1	Intersectin-1	1721	PF00018	1163	1206	no	28
Q9NZM3	ITSN2	Intersectin-2	1697	PF14604	764	814	no	-
Q9NZM3	ITSN2	Intersectin-2	1697	PF07653	903	954	no	89
Q9NZM3	ITSN2	Intersectin-2	1697	PF00018	987	1031	no	33
Q9NZM3	ITSN2	Intersectin-2	1697	PF00018	1063	1109	yes	32
Q9NZM3	ITSN2	Intersectin-2	1697	PF14604	1134	1182	no	25
A1IGU5	ARHGEF37	Rho guanine nucleotide exchange factor 37	675	PF07653	511	565	no	-
A1IGU5	ARHGEF37	Rho guanine nucleotide exchange factor 37	675	PF00018	608	657	no	43
Q9NXL2	ARHGEF38	Rho guanine nucleotide exchange factor 38	777	PF07653	587	642	no	-
Q9NXL2	ARHGEF38	Rho guanine nucleotide exchange factor 38	777	PF14604	720	771	no	78
O15034	RIMBP2	RIMS-binding protein 2	1052	PF14604	189	230	no	-
O15034	RIMBP2	RIMS-binding protein 2	1052	PF07653	853	914	no	623
O15034	RIMBP2	RIMS-binding protein 2	1052	PF07653	957	1017	no	43
Q9UFD9	RIMBP3	RIMS-binding protein 3A	1639	PF07653	853	895	no	-
Q9UFD9	RIMBP3	RIMS-binding protein 3A	1639	Uniprot	1452	1520	no	557
Q9UFD9	RIMBP3	RIMS-binding protein 3A	1639	PF07653	1590	1629	no	70
A6NNM3	RIMBP3B	RIMS-binding protein 3B	1639	PF07653	853	895	no	-
A6NNM3	RIMBP3B	RIMS-binding protein 3B	1639	Uniprot	1452	1520	no	557
A6NNM3	RIMBP3B	RIMS-binding protein 3B	1639	PF07653	1590	1629	no	70
A6NJZ7	RIMBP3C	RIMS-binding protein 3C	1639	PF07653	853	895	no	-
A6NJZ7	RIMBP3C	RIMS-binding protein 3C	1639	Uniprot	1452	1520	no	557
A6NJZ7	RIMBP3C	RIMS-binding protein 3C	1639	PF07653	1590	1629	no	70
O15117	FYB1	FYN-binding protein 1	783	PF07653	516	569	no	-
O15117	FYB1	FYN-binding protein 1	783	Uniprot	700	768	no	131
O60504	SORBS3	Vinexin	671	PF14604	388	435	no	-
O60504	SORBS3	Vinexin	671	PF00018	460	507	no	25
O60504	SORBS3	Vinexin	671	PF14604	619	669	no	112
O75791	GRAP2	GRB2-related adapter protein 2	330	PF00018	4	48	no	-
O75791	GRAP2	GRB2-related adapter protein 2	330	PF00018	277	322	no	229
O75962	TRIO	Triple functional domain protein	3097	PF00018	1662	1713	no	-
O75962	TRIO	Triple functional domain protein	3097	Uniprot	2551	2616	no	838
O94868	FCHSD2	F-BAR and double SH3 domains protein 2	740	PF00018	476	521	no	-
O94868	FCHSD2	F-BAR and double SH3 domains protein 2	740	PF14604	574	625	no	53
O95153	TSPOAP1	Peripheral-type benzodiazepine receptor-associated protein 1	1857	PF14604	675	716	no	-
O95153	TSPOAP1	Peripheral-type benzodiazepine receptor-associated protein 1	1857	PF07653	1630	1691	no	914
O95153	TSPOAP1	Peripheral-type benzodiazepine receptor-associated protein 1	1857	PF07653	1769	1827	no	78
P19878	NCF2	Neutrophil cytosol factor 2	526	PF00018	246	291	no	-
P19878	NCF2	Neutrophil cytosol factor 2	526	PF00018	464	508	no	173
P46108	CRK	Adapter molecule crk	304	PF00018	138	184	no	-
P46108	CRK	Adapter molecule crk	304	PF07653	239	293	no	55
P46109	CRKL	Crk-like protein	303	PF00018	130	175	no	-
P46109	CRKL	Crk-like protein	303	PF07653	239	293	no	64
P62993	GRB2	Growth factor receptor-bound protein 2	217	PF00018	4	50	no	-
P62993	GRB2	Growth factor receptor-bound protein 2	217	PF00018	162	206	no	112
Q13588	GRAP	GRB2-related adapter protein	217	PF00018	4	50	no	-
Q13588	GRAP	GRB2-related adapter protein	217	PF00018	164	208	no	114
Q5HYK7	SH3D19	SH3 domain-containing protein 19	790	PF07653	419	472	no	-
Q5HYK7	SH3D19	SH3 domain-containing protein 19	790	PF00018	501	546	no	29
Q5HYK7	SH3D19	SH3 domain-containing protein 19	790	PF00018	577	621	no	31
Q5HYK7	SH3D19	SH3 domain-containing protein 19	790	PF00018	668	712	no	47
Q5HYK7	SH3D19	SH3 domain-containing protein 19	790	PF14604	737	785	no	25
Q6XZF7	DNMBP	Dynamin-binding protein	1577	PF00018	8	53	no	-
Q6XZF7	DNMBP	Dynamin-binding protein	1577	PF07653	71	123	no	18
Q6XZF7	DNMBP	Dynamin-binding protein	1577	PF14604	158	200	no	35
Q6XZF7	DNMBP	Dynamin-binding protein	1577	PF00018	249	293	no	49
Q6XZF7	DNMBP	Dynamin-binding protein	1577	Uniprot	1285	1348	no	992
Q6XZF7	DNMBP	Dynamin-binding protein	1577	PF07653	1521	1572	no	173
Q6ZMT1	STAC2	SH3 and cysteine-rich domain-containing protein 2	411	PF14604	299	347	no	-
Q6ZMT1	STAC2	SH3 and cysteine-rich domain-containing protein 2	411	PF07653	357	410	no	10
Q96MF2	STAC3	SH3 and cysteine-rich domain-containing protein 3	364	PF00018	253	297	no	-
Q96MF2	STAC3	SH3 and cysteine-rich domain-containing protein 3	364	PF07653	311	364	no	14
Q7Z6J0	SH3RF1	E3 ubiquitin-protein ligase SH3RF1	888	PF00018	140	185	no	-
Q7Z6J0	SH3RF1	E3 ubiquitin-protein ligase SH3RF1	888	PF00018	202	250	no	17
Q7Z6J0	SH3RF1	E3 ubiquitin-protein ligase SH3RF1	888	PF14604	452	502	no	202
Q7Z6J0	SH3RF1	E3 ubiquitin-protein ligase SH3RF1	888	PF14604	837	886	no	335
Q86WN1	FCHSD1	F-BAR and double SH3 domains protein 1	690	PF14604	475	524	no	-
Q86WN1	FCHSD1	F-BAR and double SH3 domains protein 1	690	PF14604	553	605	no	29
Q8TEC5	SH3RF2	E3 ubiquitin-protein ligase SH3RF2	729	PF07653	130	182	no	-
Q8TEC5	SH3RF2	E3 ubiquitin-protein ligase SH3RF2	729	PF00018	206	243	no	24
Q8TEC5	SH3RF2	E3 ubiquitin-protein ligase SH3RF2	729	PF14604	387	436	no	144
Q8TEJ3	SH3RF3	E3 ubiquitin-protein ligase SH3RF3	882	PF00018	200	245	no	-
Q8TEJ3	SH3RF3	E3 ubiquitin-protein ligase SH3RF3	882	PF00018	262	310	no	17
Q8TEJ3	SH3RF3	E3 ubiquitin-protein ligase SH3RF3	882	PF00018	471	516	no	161
Q8TEJ3	SH3RF3	E3 ubiquitin-protein ligase SH3RF3	882	PF14604	831	880	no	315
Q8TF17	SH3TC2	SH3 domain and tetratricopeptide repeat-containing protein 2	882	Uniprot	176	240	no	-
Q8TF17	SH3TC2	SH3 domain and tetratricopeptide repeat-containing protein 2	1288	PF00018	274	323	no	34
Q99469	STAC	SH3 and cysteine-rich domain-containing protein	402	PF00018	291	336	no	-
Q99469	STAC	SH3 and cysteine-rich domain-containing protein	402	PF07653	349	401	no	13
Q9BX66	SORBS1	Sorbin and SH3 domain-containing protein 1	1292	PF07653	798	849	no	-
Q9BX66	SORBS1	Sorbin and SH3 domain-containing protein 1	1292	PF00018	873	919	no	24
Q9BX66	SORBS1	Sorbin and SH3 domain-containing protein 1	1292	PF14604	1238	1288	no	319
O94875	SORBS2	Sorbin and SH3 domain-containing protein 2	1100	PF00018	869	913	no	-
O94875	SORBS2	Sorbin and SH3 domain-containing protein 2	1100	PF00018	944	991	no	31
O94875	SORBS2	Sorbin and SH3 domain-containing protein 2	1100	PF14604	1048	1098	no	57
Q9P0V3	SH3BP4	SH3 domain-binding protein 4	963	PF00018	61	106	no	-
Q9P0V3	SH3BP4	SH3 domain-binding protein 4	963	PF07653	658	721	no	552
