## Supplementary material for "Definition and discovery of tandem SH3-binding motifs interacting with members of the p47^phox^-related protein family": Table S3

### Sheet: NCF1
tandem-SH3 conformer	RMSD(7YXW-SH3)						tandem-SH3+Pro-peptide conformer	RMSD(7YXW-SH3)	peptide orientation			RMSD (Å)	w/o peptide	w/ peptide
1	8.592						1	1.836	perfect			max. 1.99	0	0.423077
2	13.084						2	2.048	perfect			2.00-2.99	0	0.346154
3	12.289						3	9.699	misplaced			3.00-3.99	0	0.0384615
4	12.174						4	2.038	perfect			4.00-4.99	0	0.0769231
5	11.037						5	2.37	perfect			min. 5.00	1	0.115385
6	13.53						6	1.52	reverse
7	12.214						7	1.217	perfect
8	10.475						8	4.719	misplaced
9	9.63						9	13.896	misplaced
10	7.12						10	1.579	perfect
11	11.196						11	1.568	perfect
12	11.525						12	4.743	good
13	11.417						13	1.573	perfect
14	10.78						14	2.241	perfect
15	12.81						15	2.038	perfect
16	12.145						16	2.102	perfect
17	10.155						17	2.945	perfect
18	13.416						18	1.669	perfect
19	13.813						19	1.882	perfect
20	10.172						20	2.386	perfect
21	13.741						21	3.013	perfect
22	10.466						22	1.322	perfect
23	12.764						23	10.063	misplaced
24	13.029						24	2.39	perfect
25	12.372						25	1.212	perfect
26	8.758						26	1.452	perfect
27	10.578
28	12.239
							p-value:	3.80212e-17

### Sheet: NOXO1
tandem-SH3 conformer	RMSD(7YXW-SH3)						tandem-SH3+Pro-peptide conformer	RMSD(7YXW-SH3)	peptide orientation			RMSD (Å)	w/o peptide	w/ peptide
1	11.45						1	10.659	misplaced			max. 1.99	0	0
2	12.751						2	9.784	misplaced			2.00-2.99	0	0
3	6.54						3	11.883	misplaced			3.00-3.99	0	0
4	10.112						4	9.14	misplaced			4.00-4.99	0	0.0833333
5	9.936						5	9.049	misplaced			min. 5.00	1	0.916667
6	13.052						6	4.807	misplaced
7	12.055						7	11.626	misplaced
8	11.549						8	5.922	misplaced
9	12.105						9	12.438	misplaced
10	12.131						10	9.386	misplaced
11	8.595						11	5.683	misplaced
12	12.394						12	7.667	misplaced
13	11.138
14	9.846
15	12.476
16	9.671
17	10.749
18	12.928
19	10.822
20	6.412
							p-value:	0.0138327

### Sheet: SH3KBP1
tandem-SH3 conformer	RMSD(7YXW-SH3)						tandem-SH3+Pro-peptide conformer	RMSD(7YXW-SH3)	peptide orientation			RMSD (Å)	w/o peptide	w/ peptide
1	9.128						1	12.523	misplaced			max. 1.99	0	0
2	7.082						2	10.694	misplaced			2.00-2.99	0	0
3	11.019						3	12.885	misplaced			3.00-3.99	0	0
4	10.908						4	17.788	misplaced			4.00-4.99	0	0
5	12.655						5	10.641	misplaced			min. 5.00	1	1
6	5.96						6	14.794	misplaced
7	14.117
8	11.166
9	17.906
10	13.57
11	14.622
12	14.129
13	10.402
14	14.155
15	20.776
16	13.396
17	13.082
							p-value:	0.350833

### Sheet: TKS4
tandem-SH3 conformer	RMSD(7YXW-SH3)						tandem-SH3+Pro-peptide conformer	RMSD(7YXW-SH3)	peptide orientation			RMSD (Å)	w/o peptide	w/ peptide
1	7.074						1	5.145	misplaced			max. 1.99	0	0
2	12.317						2	7.377	misplaced			2.00-2.99	0	0
3	6.775						3	7.305	misplaced			3.00-3.99	0	0
4	12.29						4	6.031	misplaced			4.00-4.99	0	0.1875
5	9.917						5	4.073	misplaced			min. 5.00	1	0.8125
6	5.238						6	9.402	misplaced
7	5.703						7	8.703	misplaced
8	5.863						8	5.361	misplaced
9	16.73						9	4.018	reverse
10	7.785						10	6.816	misplaced
11	10.445						11	8.412	misplaced
12	8.85						12	6.881	misplaced
13	9.379						13	8.259	misplaced
14	12.597						14	11.607	misplaced
15	9.19						15	5.8	misplaced
16	9.345						16	4.826	misplaced
17	5.655
18	8.61
19	11.048
20	8.209
21	9.63
22	6.068
23	11.349
24	10.528
25	9.796
							p-value:	0.00268032

### Sheet: TKS5
Table S3: Structural superposition results and corresponding statistics of the BioEmu predicted ensembles with the reference state of tandem SH3 domain.
tandem-SH3 conformer	RMSD(7YXW-SH3)		tandem-SH3+Pro-peptide conformer	RMSD(7YXW-SH3)	peptide orientation		RMSD (Å)	w/o peptide	w/ peptide
1	10.633		1	5.973	misplaced		max. 1.99	0	0
2	11.952		2	5.39	misplaced		2.00-2.99	0	0
3	7.717		3	4.46	reverse		3.00-3.99	0	0
4	10.864		4	8.826	misplaced		4.00-4.99	0	0.166667
5	12.742		5	10.979	misplaced		min. 5.00	1	0.833333
6	13.574		6	5.974	misplaced
7	12.348
8	10.549
9	11.101
10	10.496
11	7.747
12	11.399
13	10.151
14	14.23
15	9.58
16	15.011
17	16.469
18	12.418
19	11.404
20	14.813
21	10.606
22	10.836
23	12.848
24	7.31
25	13.059
26	13.538
27	7.968
28	9.693
29	11.922
			p-value:	6.9065e-05
