## Supplementary material for "Definition and discovery of tandem SH3-binding motifs interacting with members of the p47^phox^-related protein family": Table S4

### Sheet: Munka1
Table S4: List of species investigated on the alignment figures.
Species	Order
Homo sapiens	primates
Pongo abelii	primates
Gorilla gorilla gorilla	primates
Loxodonta africana	placentals
Canis lupus familiaris	carnivores
Sus scrofa	even-toed ungulates & whales
Capra hircus	even-toed ungulates & whales
Bos taurus	even-toed ungulates & whales
Mus musculus	rodents
Rattus norvegicus	rodents
Vombatus ursinus	marsupials
Sarcophilus harrisii	marsupials
Monodelphis domestica	marsupials
Ornithorhynchus anatinus	monotremes
Gallus Monodelphs	marsupials
Gallus gallus	birds
Melopsittacus undulatus	birds
Tyto alba	birds
Junco hyemalis	birds
Athene cunicularia	birds
Strigops habroptila	birds
Pelodiscus sinensis	turtles
Chrysemys picta bellii	turtles
Latimeria chalumnae	coelacanths
Danio rerio	ray-finned fishes
