## Supplementary material for "Definition and discovery of tandem SH3-binding motifs interacting with members of the p47^phox^-related protein family": Table S5

### Sheet: Munka1
Table S5: ActifpTM scores of AF2-predicted structures from Table 1.
UniProtAC(domain)	start-end(domain)	UniProtAC(motif)	start-end(motif)	model	actifpTM
P14598	158-283	P14598	363-371	model_2	0.836
P14598	158-283	P14598	363-371	model_1	0.829
P14598	158-283	P14598	363-371	model_4	0.802
P14598	158-283	P14598	363-371	model_3	0.79
P14598	158-283	P14598	363-371	model_5	0.782
A1X283	155-278	A1X283	755-763	model_3	0.895
A1X283	155-278	A1X283	755-763	model_4	0.874
A1X283	155-278	A1X283	755-763	model_1	0.88
A1X283	155-278	A1X283	755-763	model_2	0.54
A1X283	155-278	A1X283	755-763	model_5	0.489
P14598	158-283	P14598	296-304	model_1	0.885
P14598	158-283	P14598	296-304	model_2	0.884
P14598	158-283	P14598	296-304	model_5	0.886
P14598	158-283	P14598	296-304	model_4	0.873
P14598	158-283	P14598	296-304	model_3	0.852
Q5TCZ1-3	168-297	Q5TCZ1-3	398-406	model_2	0.891
Q5TCZ1-3	168-297	Q5TCZ1-3	398-406	model_1	0.883
Q5TCZ1-3	168-297	Q5TCZ1-3	398-406	model_5	0.865
Q5TCZ1-3	168-297	Q5TCZ1-3	398-406	model_3	0.829
Q5TCZ1-3	168-297	Q5TCZ1-3	398-406	model_4	0.784
P14598	158-283	P13498	153-161	model_1	0.892
P14598	158-283	P13498	153-161	model_2	0.884
P14598	158-283	P13498	153-161	model_4	0.881
P14598	158-283	P13498	153-161	model_5	0.87
P14598	158-283	P13498	153-161	model_3	0.864
Q8NFA2	165-294	Q8NFA2	329-337	model_2	0.928
Q8NFA2	165-294	Q8NFA2	329-337	model_1	0.9
Q8NFA2	165-294	Q8NFA2	329-337	model_4	0.914
Q8NFA2	165-294	Q8NFA2	329-337	model_5	0.894
Q8NFA2	165-294	Q8NFA2	329-337	model_3	0.857
Q8NFA2	165-294	P13498	153-161	model_2	0.894
Q8NFA2	165-294	P13498	153-161	model_1	0.891
Q8NFA2	165-294	P13498	153-161	model_5	0.893
Q8NFA2	165-294	P13498	153-161	model_4	0.886
Q8NFA2	165-294	P13498	153-161	model_3	0.888
A1X283	155-278	A1X283	344-352	model_1	0.917
A1X283	155-278	A1X283	344-352	model_5	0.909
A1X283	155-278	A1X283	344-352	model_3	0.901
A1X283	155-278	A1X283	344-352	model_2	0.904
A1X283	155-278	A1X283	344-352	model_4	0.885
Q5TCZ1-3	168-297	P13498	153-161	model_2	0.917
Q5TCZ1-3	168-297	P13498	153-161	model_1	0.913
Q5TCZ1-3	168-297	P13498	153-161	model_3	0.904
Q5TCZ1-3	168-297	P13498	153-161	model_5	0.899
Q5TCZ1-3	168-297	P13498	153-161	model_4	0.895
Q5TCZ1-3	168-297	Q07889	1151-1159	model_3	0.837
Q5TCZ1-3	168-297	Q07889	1151-1159	model_1	0.838
Q5TCZ1-3	168-297	Q07889	1151-1159	model_2	0.843
Q5TCZ1-3	168-297	Q07889	1151-1159	model_4	0.808
Q5TCZ1-3	168-297	Q07889	1151-1159	model_5	0.836
