## Supplementary material for "Definition and discovery of tandem SH3-binding motifs interacting with members of the p47^phox^-related protein family": Table S6

### Sheet: Munka1
Table S6: List of species considered for calculation of sequence conservation for the strong tandem SH3-binding motifs detected in the human proteome.
Species	Uniprot
Cavia porcellus	UP000005447
Marmota monax	UP000335636
Dipodomys ordii	UP000081671
Rattus norvegicus	UP000002494
Mus musculus	UP000000589
peromyscus maniculatus bairdii	UP000504601
pteropus alecto	UP000010552
Pteropus vampyrus	UP000515202
Phyllostomus discolor	UP000504628
Rhinolophus ferrumequinum	UP000472240
Pan troglodytes	UP000002277
Gorilla gorilla gorilla	UP000001519
Pongo abelii	UP000001595
nomascus leucogenys	UP000001073
Macaca mulatta	UP000013456
aotus nancymaae	UP000233020
Carlito syrichta	UP000189704
propithecus coquereli	UP000233160
otolemur garnettii	UP000005225
panthera pardus	UP000515130
Lynx pardinus	UP000386466
Felis catus	UP000011712
Suricata suricatta	UP000472268
Canis lupus familiaris	UP000002254
odobenus rosmarus	UP000245340
ursus americanus	UP000681952
ailuropoda melanoleuca	UP000008912
mustela putorius furo	UP000000715
Camelus ferus	UP000030684
Sus scrofa	UP000008227
cervus elaphus hippelaphus	UP000242450
balaenoptera acutorostrata scammoni	UP000261681
delphinapterus leucas	UP000248483
Tursiops truncatus	UP000245320
Phascolarctos cinereus	UP000515140
oryctolagus cuniculus	UP000001811
monodelphis domestica	UP000002280
Delphinapterus leucas	UP000248483
Balaenoptera acutorostrata scammoni	UP000261681
Eschrichtius robustus	UP000243164
sarcophilus harrisii	UP000007648
Acanthisitta chloris	UP000053537
pipra filicauda	UP000504627
Pomatostomus ruficeps	UP000583496
Nestor notabilis	UP000053840
Amazona aestiva	UP000051836
Falco cachinnans	UP000555649
Cariama cristata	UP000054116
eurystomus gularis	UP000541249
Dryobates pubescens	UP000053875
Buceros rhinoceros	UP000054064
Apaloderma vittatum	UP000054244
Leptosomus discolor	UP000053001
colius striatus	UP000053615
tyto alba	UP000054190
glaucidium brasilianum	UP000591073
Falco albicilla	UP000054379
Cathartes aura	UP000053745
Opisthocomus hoazin	UP000053605
Pelecanus crispu	UP000054150
Phalacrocorax carbo	UP000053238
Ciconia maguari	UP000537039
Aptenodytes forsteri	UP000053286
Thalassarche chlororhynchos	UP000556761
Gavia stellata	UP000054313
Eurypyga helias	UP000054232
Phaethon lepturus	UP000053638
Phoenicopterus ruber ruber	UP000053700
Podiceps cristatus	UP000053854
Chroicocephalus maculipennis	UP000524558
Balearica regulorum	UP000053309
Mesitornis unicolor	UP000053369
Pterocles gutturalis	UP000053149
Caloenas nicobarica	UP000546235
Ardeotis kori	UP000560386
Cuculus canorus	UP000053760
Tauraco erythrolophus	UP000053661
Aegotheles bennettii	UP000559068
Podargus strigoides	UP000584326
Steatornis caripensis	UP000516988
Nyctibius grandis	UP000567826
Chordeiles acutipennis	UP000568556
Meleagris gallopavo	UP000001645
Gallus gallus	UP000000539
Phoenicopterus ruber	UP000053700
Thalassarche chlororhynchos	UP000556761
Pelecanus crispus	UP000054150
Dromaius novaehollandiae	UP000543287
Tinamus guttatus	UP000053641
Struthio camelus australis	UP000053584
Gopherus agassizii	UP000291020
Chelonia mydas	UP000031443
Podarcis muralis	UP000472272
anolis carolinensis	UP000001646
Ophiophagus hannah	UP000018936
Alligator mississippiensis	UP000050525
Crocodylus porosus	UP000594220
Xenopus tropicalis	UP000008143
Geotrypetes seraphini	UP000515159
Microcaecilia unicolor	UP000515156
Acipenser ruthenus	UP000289886
Lepisosteus oculatus	UP000018468
Electrophorus electricus	UP000314983
Salmo salar	UP000087266
Pangasianodon hypophthalmus	UP000327468
Clupea harengus	UP000515152
Latimeria chalumnae	UP000008672
Chiloscyllium punctatum	UP000287033
Callorhinchus milii	UP000314986
Petromyzon marinus	UP000245300
